# Incidence and attributes of chimeric COI and 18S sequences derived from nematode-infected arthropods

**DOI:** 10.1101/2025.05.16.654383

**Authors:** Jacopo D’Ercole, Robin Floyd, Sean WJ Prosser, Saeideh Jafarpour, Paul DN Hebert

## Abstract

High-throughput sequencing is speeding the discovery of new species and making it possible to quantify the species richness of bulk samples. However, chimeric sequences can lead to both type I errors (true species mistakenly rejected) and type II errors (chimeras incorrectly viewed as valid species). This study employed nanopore sequencing to examine the incidence and nature of chimeric sequences recovered from 531 arthropod specimens infected with nematodes. Specifically, it examined chimera formation in two gene regions: the 658 bp segment of mitochondrial COI employed as the barcode region for the animal kingdom, and a 900 bp segment of nuclear 18S often employed to discriminate lineages of nematodes. This work revealed chimeras for both gene regions despite the deep sequence divergences between members of these two phyla. However, the incidence of chimeric molecules was higher for 18S than COI, with chimera formation correlating with local variation in DNA stability and conserved regions between parent sequences. Aside from demonstrating that chimeras can arise from distantly related organisms, this study provides insights into the mechanisms underlying their formation.
