## Supplementary table 3 for "Incidence and attributes of chimeric COI and 18S sequences derived from nematode-infected arthropods"

### Sheet: Sheet1
ANOVA
Genetic marker	Metric	Category	df	F-value	p-value
COI	Mid-point of cross-over regions	Host organism (Coleoptera, Diptera, Hymenoptera, Orthoptera)	3	0.054	0.983
	Mid-point of cross-over regions	Source parent sequences (Same, Mix, Unknown)	2	0.463	0.635
	Width of recombination range	Host organism (Coleoptera, Diptera, Hymenoptera, Orthoptera)	3	0.108	0.955
	Width of recombination range	Source parent sequences (Same, Mix, Unknown)	2	0.035	0.966
18S	Mid-point of cross-over regions	Host organism (Coleoptera, Diptera, Hemiptera, Hymenoptera)	3	2.535	0.593
	Mid-point of cross-over regions	Source parent sequences (Same, Mix, Unknown)	2	2.914	0.058
	Width of recombination range	Host organism (Coleoptera, Diptera, Hemiptera, Hymenoptera)	3	0.029	0.993
	Width of recombination range	Source parent sequences (Same, Mix, Unknown)	2	20.57	<0.001
